# *In Vivo* Directed Evolution of an Ultra-Fast Rubisco from a Semi-Anaerobic Environment Imparts Oxygen Resistance

**DOI:** 10.1101/2025.02.17.638297

**Authors:** Julie L. McDonald, Nathan P. Shapiro, Amanuella A. Mengiste, Sarah Kaines, Spencer M. Whitney, Robert H. Wilson, Matthew D. Shoulders

**Author notes:** **Author Contributions:** J.L.M., R.H.W., and M.D.S. conceived this work. All authors designed experiments and analyzed data. J.L.M., N.P.S., R.H.W., A.A.M., S.K., and S.M.W. performed experiments. J.L.M., S.M.W., R.H.W, and M.D.S wrote the manuscript. All authors edited the manuscript.

## Abstract

Carbon dioxide (CO_2_) assimilation by the enzyme Ribulose-1,5-bisphosphate Carboxylase/Oxygenase (Rubisco) underpins biomass accumulation in photosynthetic bacteria and eukaryotes. Despite its pivotal role, Rubisco has a slow carboxylation rate  and is competitively inhibited by oxygen (O_2_). These traits impose limitations on photosynthetic efficiency, making Rubisco a compelling target for improvement. Interest in Form II Rubisco from *Gallionellaceae* bacteria, which comprise a dimer or hexamer of large subunits, arises from their nearly 5-fold higher  than the average Rubisco enzyme. As well as having a fast  (25.8 s**^−^**^1^ at 25 °C), we show that *Gallionellaceae* Rubisco (GWS1B) is extremely sensitive to O_2_ inhibition, consistent with its evolution under semi-anaerobic environments. We therefore used a novel *in vivo* mutagenesis-mediated screening pipeline to evolve GWS1B over six rounds under oxygenic selection, identifying three catalytic point mutants with improved ambient carboxylation efficiency; Thr-29-Ala (T29A), Glu-40-Lys (E40K) and Arg-337-Cys (R337C). Full kinetic characterization showed that each substitution enhanced the CO_2_ affinity of GWS1B under oxygenic conditions by subduing oxygen affinity, leading to 25% (E40K), 11% (T29A) and 8% (R337C) enhancements in carboxylation efficiency under ambient O_2_ at 25 °C. By contrast, under the near anaerobic natural environment of *Gallionellaceae*, the carboxylation efficiency of each mutant was impaired ∼16%. These findings demonstrate the efficacy of artificial directed evolution to access novel regions of catalytic space in Rubisco.

**Significance:** Given Rubisco’s crucial role in carbon dioxide assimilation, addressing its slow carboxylation rate and oxygen inhibition is a significant challenge. Utilizing one of the fastest known, yet also highly oxygen-sensitive, Rubisco – from the bacteria *Gallionellaceae* – we applied a novel *in vivo* directed evolution pipeline in *Escherichia coli* to discover mutations that specifically enhance carboxylation efficiency under ambient oxygen, a condition distinct from *Gallionellaceae’s* natural semi-anaerobic environment. Our findings underscore the potential of directed evolution to unlock new catalytic capabilities for Rubisco, with implications for both fundamental research and practical agricultural applications.
