## Supplementary Table 1 for "*In Vivo* Directed Evolution of an Ultra-Fast Rubisco from a Semi-Anaerobic Environment Imparts Oxygen Resistance"

### Sheet: Sheet1
Supplementary Table 1. Comprehensive kinetic analysis for wild-type GWS1B (C- and N-terminally-tagged, untagged), Gallionella sp. RuBisCO, and Rhodospirillum rubrum RuBisCO
RuBisCO	Sequence identity to GWS1B	RbcL oligomer	Content
			(% w/w TSP)	SD	(mol/mol)	SD	(s−1)	SD	(μM)	SD	(μM)	SEM	(mM−1 s−1)	(mM−1 s−1)	(μM)	SEM	(s−1)	(mM−1 s−1)
GWS1B (C-His6)		L6	15	1.5	9.1	0.2	25.8	0.9	164.487	11.0646	619.387	11.7503	157.037	43.2532	97.6531	5.02099	1.68539	17.259
GWS1B (untagged)		L6	nm		nm		25.81	3.3	161	2	nm		160.311	nm	nm		nm	nm
GWS1B (N-His6), referred to as Gallionella sp. hexamer	-	L6	nm		22	1.3	15.7	0.9	172	29	643.1*	150.8*	91.3*	24.4*	92	15	0.38	4.3*
Gallionella sp.	0.681	L2	nm		10	0.1	27.5	1.8	253	37	nm		109	nm	nm		nm	nm
R. rubrum	0.659	L2	~3		9	0.26449	12.3	0.3	149	8	385.2*	64.0*	82.5503	31.9*	159	25	1.4	9.2*
* = values calculated from reported data
References
GWS1B (C-His6)	This work
GWS1B (untagged)	This work
GWS1B (N-His6)	Liu et al., Sci. Adv., 2022
Gallionella sp.	Davidi et al., EMBO J., 2020; Tsai et al., EMBO J., 2025
R. rubrum	Mueller-Cajar, Morrell, & Whitney, Biochem., 2007
