## Supplementary Table 2 for "*In Vivo* Directed Evolution of an Ultra-Fast Rubisco from a Semi-Anaerobic Environment Imparts Oxygen Resistance"

### Sheet: GWS1B non-synonymous mutations
Supplementary Table 2. Mutants from next-generation sequencing
				Mutation frequencies
DNA locus (gws1b gene)	Amino Acid Locus	Amino Acid Change	DNA base Change	Polymorphism Type	Round 1	Round 1 duplicate	Round 2	Round 2 duplicate	Round 3	Round 3 duplicate	Round 4	Round 4 duplicate	Round 6	Round 6 duplicate	Control (WT BAC-GWS1B)	Control duplicate
1	1	M -> V	A -> G	SNP (transition)					0.001	0.003	0.006	0.005	0.003	0.004
4	2	D -> N	G -> A	SNP (transition)				0.002			0.002	0.002	0.002	0.001
5	2	D -> G	A -> G	SNP (transition)					0.004	0.003	0.005	0.004	0.003	0.003
8	3	Q -> R	A -> G	SNP (transition)				0.009	0.012	0.013	0.019	0.015	0.05	0.054
13	5	N -> D	A -> G	SNP (transition)	0.004			0.003	0.003	0.002	0.007	0.007	0.009	0.009
14	5	N -> S	A -> G	SNP (transition)								0.001	0.01	0.01
16	6	R -> C	C -> T	SNP (transition)					0.005	0.006	0.006	0.006	0.005	0.006
19	7	Y -> H	T -> C	SNP (transition)					0.009	0.011	0.012	0.01	0.034	0.036
20	7	Y -> C	A -> G	SNP (transition)					0.006	0.005	0.011	0.01	0.012	0.014
25	9	D -> N	G -> A	SNP (transition)					0.002	0.003	0.001	0.002	0.002	0.003
26	9	D -> G	A -> G	SNP (transition)					0.004	0.003	0.003	0.003	0.025	0.026
29	10	L -> S	T -> C	SNP (transition)					0.004	0.003	0.004	0.004	0.004	0.002
32	11	S -> F	C -> T	SNP (transition)	0.014	0.016		0.01	0.037	0.032	0.033	0.032	0.027	0.033
37	13	K -> E	A -> G	SNP (transition)	0.003			0.004	0.006	0.004	0.009	0.009	0.008	0.006
38	13	K -> R	A -> G	SNP (transition)				0.001	0.002	0.003	0.001	0.001	0.006	0.006
40	14	E -> K	G -> A	SNP (transition)					0.001	0.002	0.002	0.002	0.004	0.005
41	14	E -> G	A -> G	SNP (transition)					0.004	0.004	0.006	0.004	0.004	0.003
43	15	E -> K	G -> A	SNP (transition)					0.003	0.003	0.003	0.003	0.003	0.002
44	15	E -> G	A -> G	SNP (transition)						0.003	0.004	0.004	0.003	0.003
46	16	D -> N	G -> A	SNP (transition)						0.003	0.003	0.003	0.003	0.003
50	17	L -> S	T -> C	SNP (transition)					0.001		0.003	0.003	0.001	0.001
55	19	K -> E	A -> G	SNP (transition)	0.004	0.013	0.013	0.011	0.032	0.029	0.044	0.041	0.052	0.057
56	19	K -> R	A -> G	SNP (transition)					0.002	0.002	0.004	0.004	0.004	0.005
65	22	N -> S	A -> G	SNP (transition)							0.002	0.002	0.001
67	23	H -> Y	C -> T	SNP (transition)		0.013		0.003	0.003	0.003	0.003	0.003	0.002	0.002
68	23	H -> R	A -> G	SNP (transition)					0.002	0.003	0.004	0.004	0.002
70	24	I -> V	A -> G	SNP (transition)				0.003	0.006	0.006	0.008	0.008	0.004
70	24	I -> V	ATC -> GTT	Substitution							0.001	0.001	0.001	0.002
82	28	Y -> H	T -> C	SNP (transition)							0.001		0.001
83	28	Y -> C	A -> G	SNP (transition)								0.001
85	29	T -> A	A -> G	SNP (transition)	0.036	0.02	0.088	0.088	0.095	0.097	0.149	0.146	0.111	0.109
88	30	M -> V	A -> G	SNP (transition)					0.001		0.001	0.002	0.001
89	30	M -> T	T -> C	SNP (transition)					0.001		0.001	0.002	0.001
91	31	E -> K	G -> A	SNP (transition)				0.002	0.006	0.006	0.006	0.006	0.01	0.008
110	37	G -> E	G -> A	SNP (transition)					0.005	0.005	0.003	0.003	0.003	0.002
112	38	Y -> H	T -> C	SNP (transition)					0.006	0.005	0.009	0.008	0.005	0.003
113	38	Y -> C	A -> G	SNP (transition)					0.006	0.004	0.007	0.007	0.006	0.006
115	39	L -> F	C -> T	SNP (transition)			0.01	0.007	0.017	0.016	0.018	0.018	0.023	0.026
118	40	E -> K	G -> A	SNP (transition)	0.004			0.005	0.002	0.002	0.003	0.002	0.003	0.003
131	44	H -> R	A -> G	SNP (transition)				0.003	0.003	0.004	0.004	0.005	0.005	0.007
133	45	I -> V	A -> G	SNP (transition)	0.004			0.008	0.005	0.005	0.008	0.006	0.009	0.008
134	45	I -> T	T -> C	SNP (transition)							0.002	0.001	0.001
142	48	E -> K	G -> A	SNP (transition)					0.003	0.002	0.003	0.003	0.005	0.003
143	48	E -> G	A -> G	SNP (transition)					0.001	0.002	0.003	0.003	0.007	0.005
145	49	S -> G	A -> G	SNP (transition)				0.001			0.002	0.001	0.001
149	50	S -> F	C -> T	SNP (transition)	0.011		0.022	0.011	0.236	0.255	0.422	0.418	0.537	0.545	0.015	0.009
149	50	S -> F	CT -> TC	Substitution					0.001	0.002	0.003	0.002	0.002	0.001
151	51	T -> A	A -> G	SNP (transition)					0.018	0.019	0.024	0.024	0.023	0.024
152	51	T -> I	C -> T	SNP (transition)									0.004	0.003
157	53	T -> A	A -> G	SNP (transition)					0.002	0.002	0.002	0.002	0.002	0.002
160	54	N -> D	A -> G	SNP (transition)					0.003	0.002	0.005	0.006	0.003	0.004
164	55	V -> A	T -> C	SNP (transition)					0.002	0.004	0.003	0.004	0.004	0.004
166	56	E -> K	G -> A	SNP (transition)				0.003			0.003	0.003	0.002	0.004
167	56	E -> G	A -> G	SNP (transition)								0.002	0.002	0.002
173	58	S -> L	C -> T	SNP (transition)	0.009	0.013		0.008	0.015	0.017	0.02	0.02	0.018	0.021
175	59	T -> A	A -> G	SNP (transition)					0.001	0.001	0.003	0.002	0.003	0.003
178	60	T -> A	A -> G	SNP (transition)				0.001	0.006	0.007	0.008	0.008	0.007	0.008
179	60	T -> M	C -> T	SNP (transition)				0.001	0.003	0.002	0.004	0.003	0.002	0.002
181	61	D -> N	G -> A	SNP (transition)		0.006					0.002	0.002	0.002	0.003
182	61	D -> G	A -> G	SNP (transition)					0.001	0.002	0.002	0.002	0.002	0.001
184	62	E -> K	G -> A	SNP (transition)					0.002		0.003	0.002	0.002
188	63	F -> S	T -> C	SNP (transition)					0.001		0.002	0.001	0.001
190	64	T -> A	A -> G	SNP (transition)	0.011	0.01	0.02	0.017	0.022	0.019	0.029	0.027	0.039	0.034
208	70	L -> F	C -> T	SNP (transition)	0.003			0.007	0.009	0.008	0.01	0.009	0.011	0.014
212	71	V -> A	T -> C	SNP (transition)				0.003	0.003	0.002	0.003	0.003	0.004	0.005
214	72	Y -> H	T -> C	SNP (transition)	0.004				0.018	0.024	0.03	0.03	0.026	0.027
215	72	Y -> C	A -> G	SNP (transition)					0.004	0.006	0.01	0.008	0.005	0.005
220	74	I -> V	A -> G	SNP (transition)				0.002	0.003	0.001	0.003	0.003	0.004	0.005
223	75	D -> N	G -> A	SNP (transition)					0.001	0.001	0.002	0.002	0.001	0.001
224	75	D -> G	A -> G	SNP (transition)					0.001	0.001	0.003	0.003
227	76	E -> G	A -> G	SNP (transition)								0.001	0.002	0.002
232	78	K -> E	A -> G	SNP (transition)							0.002	0.001	0.001
238	80	I -> V	A -> G	SNP (transition)				0.003	0.003	0.002	0.003	0.003	0.002
241	81	M -> V	A -> G	SNP (transition)			0.009	0.002	0.003	0.002	0.002	0.003	0.002	0.001
241	81	M -> A	AT -> GC	Substitution							0.004	0.004	0.001
242	81	M -> T	T -> C	SNP (transition)						0.002	0.001	0.0003	0.001
243	81	M -> I	G -> A	SNP (transition)				0.002			0.002	0.002	0.002	0.002
244	82	K -> E	A -> G	SNP (transition)					0.002		0.001	0.001	0.001
253	85	Y -> H	T -> C	SNP (transition)					0.005	0.004	0.008	0.008	0.008	0.007
254	85	Y -> C	A -> G	SNP (transition)							0.002	0.002	0.003	0.001
256	86	P -> S	C -> T	SNP (transition)	0.007		0.013	0.016	0.013	0.012	0.02	0.017	0.02	0.021
259	87	N -> D	A -> G	SNP (transition)					0.003	0.002	0.004	0.003	0.002	0.005
260	87	N -> S	A -> G	SNP (transition)					0.003	0.004	0.003	0.003		0.002
266	89	L -> P	T -> C	SNP (transition)					0.002	0.001	0.005	0.004	0.019	0.024
268	90	F -> L	T -> C	SNP (transition)				0.005			0.002	0.003	0.001
271	91	D -> N	G -> A	SNP (transition)					0.001	0.002	0.003	0.002	0.002	0.002
274	92	R -> C	C -> T	SNP (transition)	0.01		0.015	0.012	0.015	0.017	0.026	0.024	0.021	0.018
277	93	N -> D	A -> G	SNP (transition)				0.004	0.004	0.004	0.005	0.005	0.004	0.003
281	94	V -> A	T -> C	SNP (transition)								0.001	0.003	0.002
283	95	T -> A	A -> G	SNP (transition)	0.003		0.015	0.009	0.011	0.012	0.018	0.019	0.068	0.072
284	95	T -> I	C -> T	SNP (transition)							0.001	0.001	0.001	0.002
286	96	D -> N	G -> A	SNP (transition)					0.002		0.001	0.001	0.001	0.001
296	99	V -> A	T -> C	SNP (transition)					0.002	0.001	0.002	0.001
298	100	M -> V	A -> G	SNP (transition)						0.001	0.001	0.002
299	100	M -> T	T -> C	SNP (transition)					0.004	0.003	0.007	0.007	0.002	0.003
300	100	M -> I	G -> A	SNP (transition)					0.002		0.008	0.007	0.004	0.003
304	102	V -> I	G -> A	SNP (transition)							0.002	0.002
305	102	V -> A	T -> C	SNP (transition)							0.001	0.001
308	103	S -> F	C -> T	SNP (transition)	0.007			0.002	0.012	0.011	0.031	0.029	0.042	0.047
316	106	T -> A	A -> G	SNP (transition)							0.002	0.002	0.001
325	109	I -> V	A -> G	SNP (transition)				0.005	0.007	0.007	0.009	0.009	0.052	0.054
326	109	I -> T	T -> C	SNP (transition)							0.001	0.001
329	110	G -> E	G -> A	SNP (transition)					0.005	0.011	0.006	0.006	0.006	0.005
331	111	N -> D	A -> G	SNP (transition)							0.001	0.001	0.001	0.001
334	112	N -> D	A -> G	SNP (transition)	0.003				0.005	0.006	0.009	0.009	0.006	0.008
337	113	Q -> *	C -> T	SNP (transition)	0.009	0.011		0.001	0.036	0.039	0.177	0.171	0.376	0.391		0.005
337	113	Q -> *	CA -> TG	Substitution							0.002	0.003	0.001	0.001
338	113	Q -> R	A -> G	SNP (transition)					0.001	0.001	0.002	0.001	0.002	0.001
344	115	M -> T	T -> C	SNP (transition)							0.002	0.001	0.001	0.002
347	116	G -> E	G -> A	SNP (transition)	0.002			0.003	0.003	0.005	0.003	0.003	0.002	0.002
349	117	D -> N	G -> A	SNP (transition)				0.003		0.003	0.002	0.002	0.002	0.003
350	117	D -> G	A -> G	SNP (transition)					0.001		0.003	0.002	0.003
352	118	I -> V	A -> G	SNP (transition)				0.002				0.002	0.002	0.002
365	122	Q -> R	A -> G	SNP (transition)								0.001	0.002	0.002
368	123	M -> T	T -> C	SNP (transition)					0.001			0.001	0.002
374	125	D -> G	A -> G	SNP (transition)					0.002	0.003		0.002	0.038	0.04
379	127	Y -> H	T -> C	SNP (transition)				0.002	0.005	0.007	0.009	0.008	0.004	0.006
380	127	Y -> C	A -> G	SNP (transition)					0.002	0.003	0.01	0.009	0.006	0.007
383	128	V -> A	T -> C	SNP (transition)					0.001		0.001	0.001	0.001	0.001
385	129	P -> S	C -> T	SNP (transition)	0.007		0.016	0.01	0.014	0.017	0.023	0.023	0.019	0.019
394	132	M -> V	A -> G	SNP (transition)				0.003	0.008	0.007	0.009	0.008	0.02	0.021
395	132	M -> T	T -> C	SNP (transition)					0.001	0.001		0.001	0.001
401	134	Q -> R	A -> G	SNP (transition)					0.001			0.001	0.002	0.001
404	135	L -> P	T -> C	SNP (transition)							0.001	0.002	0.002	0.001
409	137	D -> N	G -> A	SNP (transition)					0.002		0.001	0.001	0.001	0.001
410	137	D -> G	A -> G	SNP (transition)					0.002	0.002	0.002	0.002	0.001	0.001
424	142	D -> N	G -> A	SNP (transition)				0.002	0.004	0.002	0.003	0.003	0.003	0.001
427	143	I -> V	A -> G	SNP (transition)				0.002	0.005	0.006	0.008	0.007	0.078	0.085
431	144	S -> L	C -> T	SNP (transition)	0.006			0.003	0.016	0.021	0.06	0.06	0.173	0.177
431	144	S -> L	CA -> TG	Substitution									0.001
437	146	L -> S	T -> C	SNP (transition)							0.006	0.007	0.005	0.003
454	152	R -> C	C -> T	SNP (transition)					0.001	0.002	0.003	0.002	0.002	0.002
457	153	P -> S	C -> T	SNP (transition)	0.013	0.008	0.016	0.018	0.021	0.015	0.033	0.032	0.07	0.069	0.005	0.003
463	155	K -> E	A -> G	SNP (transition)				0.002	0.004	0.004	0.006	0.005	0.004	0.004
466	156	D -> N	G -> A	SNP (transition)									0.002	0.002
467	156	D -> G	A -> G	SNP (transition)					0.001		0.005	0.003	0.003	0.003
475	159	Y -> H	T -> C	SNP (transition)					0.002	0.003	0.004	0.004	0.004	0.006
476	159	Y -> C	A -> G	SNP (transition)					0.003	0.005	0.007	0.007	0.006	0.005
482	161	S -> L	C -> T	SNP (transition)						0.004	0.005	0.004	0.003	0.004
487	163	T -> A	A -> G	SNP (transition)					0.001			0.001	0.002
493	165	I -> V	A -> G	SNP (transition)	0.003		0.007	0.002	0.003	0.006	0.008	0.006	0.005	0.006
496	166	K -> E	A -> G	SNP (transition)					0.004	0.005	0.014	0.01	0.008	0.007
506	169	L -> S	T -> C	SNP (transition)				0.003	0.003	0.003	0.005	0.005	0.006
511	171	L -> F	C -> T	SNP (transition)						0.002	0.003	0.002	0.002	0.002
514	172	R -> C	C -> T	SNP (transition)	0.044	0.057	0.058	0.056	0.066	0.055	0.071	0.071	0.104	0.109
517	173	P -> S	C -> T	SNP (transition)	0.005				0.008	0.007	0.005	0.004	0.005	0.004
541	181	Y -> H	T -> C	SNP (transition)							0.001	0.001	0.001
545	182	Q -> R	A -> G	SNP (transition)						0.002		0.003	0.003	0.003
562	188	D -> N	G -> A	SNP (transition)					0.001	0.001	0.002	0.001	0.001
568	190	I -> V	A -> G	SNP (transition)					0.003	0.002	0.004	0.002	0.001	0.001
571	191	K -> E	A -> G	SNP (transition)					0.001	0.002		0.001	0.001
575	192	N -> S	A -> G	SNP (transition)							0.002	0.002	0.002	0.002
577	193	D -> N	G -> A	SNP (transition)							0.002	0.001	0.001
578	193	D -> G	A -> G	SNP (transition)							0.002	0.001	0.001
587	196	Q -> R	A -> G	SNP (transition)									0.01	0.009
590	197	G -> D	G -> A	SNP (transition)									0.003	0.004
592	198	N -> D	A -> G	SNP (transition)					0.003	0.002	0.004	0.003	0.003	0.002
592	198	N -> G	AA -> GG	Substitution							0.001	0.001
593	198	N -> S	A -> G	SNP (transition)				0.001	0.002	0.002	0.002	0.001	0.002	0.002
599	200	V -> A	T -> C	SNP (transition)	0.008	0.015	0.032	0.032	0.023	0.023	0.028	0.026	0.023	0.02
616	206	K -> E	A -> G	SNP (transition)					0.001			0.001	0.001	0.002
620	207	V -> A	T -> C	SNP (transition)					0.017	0.017
634	212	Y -> H	T -> C	SNP (transition)					0.004	0.003	0.005	0.005	0.003	0.004
635	212	Y -> C	A -> G	SNP (transition)				0.002	0.006	0.006	0.011	0.012	0.013	0.012
641	214	S -> L	C -> T	SNP (transition)					0.004	0.004	0.003	0.003	0.002	0.003
644	215	L -> S	T -> C	SNP (transition)					0.006	0.005	0.007	0.007	0.004	0.004
685	229	S -> G	A -> G	SNP (transition)					0.002	0.002	0.002	0.001	0.002	0.001
688	230	M -> V	A -> G	SNP (transition)					0.014	0.015	0.028	0.026	0.023	0.021
690	230	M -> I	G -> A	SNP (transition)						0.002	0.005	0.004	0.005	0.006
692	231	N -> S	A -> G	SNP (transition)							0.001	0.001
694	232	I -> V	A -> G	SNP (transition)							0.002	0.002	0.003	0.001
697	233	T -> A	A -> G	SNP (transition)					0.002	0.003	0.004	0.004	0.004	0.005
706	236	D -> N	G -> A	SNP (transition)				0.003	0.002	0.003	0.002	0.002	0.001	0.002
709	237	H -> Y	C -> T	SNP (transition)				0.006	0.009	0.01	0.011	0.011	0.009	0.012
710	237	H -> R	A -> G	SNP (transition)					0.002	0.002	0.003	0.003	0.003	0.002
712	238	Y -> H	T -> C	SNP (transition)				0.005	0.004	0.004	0.005	0.005	0.006	0.004
713	238	Y -> C	A -> G	SNP (transition)				0.001	0.007	0.006	0.014	0.013	0.01	0.008
715	239	E -> K	G -> A	SNP (transition)					0.006	0.005	0.005	0.005	0.005	0.006
716	239	E -> G	A -> G	SNP (transition)
719	240	M -> T	T -> C	SNP (transition)					0.001	0.002	0.004	0.004	0.002	0.003
721	241	C -> R	T -> C	SNP (transition)	0.005			0.004	0.035	0.032	0.047	0.047	0.049	0.045	0.002
734	245	D -> G	A -> G	SNP (transition)					0.003			0.002	0.003	0.002
736	246	F -> L	T -> C	SNP (transition)							0.001	0.001
745	249	E -> K	G -> A	SNP (transition)				0.002	0.002		0.003	0.002	0.001	0.001
746	249	E -> G	A -> G	SNP (transition)					0.002	0.001	0.003	0.003	0.021	0.021
769	257	K -> E	A -> G	SNP (transition)					0.002	0.001	0.003	0.003	0.002	0.003
781	261	L -> F	C -> T	SNP (transition)					0.007	0.005	0.009	0.008	0.006	0.005
787	263	D -> N	G -> A	SNP (transition)							0.003	0.002
788	263	D -> G	A -> G	SNP (transition)						0.001		0.001	0.001	0.001
817	273	T -> A	A -> G	SNP (transition)				0.003	0.003	0.003	0.003	0.003	0.006	0.006
829	277	R -> C	C -> T	SNP (transition)				0.001	0.008	0.009	0.007	0.008	0.007	0.005
835	279	Y -> H	T -> C	SNP (transition)					0.002	0.002		0.001	0.001	0.001
836	279	Y -> C	A -> G	SNP (transition)					0.001	0.001	0.002	0.002	0.002	0.001
838	280	P -> S	C -> T	SNP (transition)	0.003			0.004	0.008	0.008	0.01	0.009	0.009	0.011
842	281	S -> F	C -> T	SNP (transition)	0.007		0.01	0.006	0.016	0.015	0.02	0.02	0.025	0.029
847	283	Y -> H	T -> C	SNP (transition)					0.004	0.002	0.002	0.002	0.002	0.003
848	283	Y -> C	A -> G	SNP (transition)					0.012	0.013	0.015	0.016	0.038	0.034
854	285	H -> R	A -> G	SNP (transition)					0.003	0.003	0.004	0.003	0.002	0.001
857	286	Y -> C	A -> G	SNP (transition)							0.002	0.002	0.001
860	287	H -> R	A -> G	SNP (transition)									0.035	0.034
871	291	H -> Y	C -> T	SNP (transition)					0.005	0.006	0.009	0.009	0.022	0.021
872	291	H -> R	A -> G	SNP (transition)							0.002	0.001	0.001	0.001
877	293	M -> V	A -> G	SNP (transition)		0.006	0.006	0.005	0.001	0.002	0.001	0.001	0.002	0.001
881	294	V -> A	T -> C	SNP (transition)		0.009	0.168	0.189	0.239	0.243	0.101	0.096	0.05	0.049	0.01
893	298	S -> F	C -> T	SNP (transition)	0.007			0.007	0.006	0.007	0.01	0.009		0.006
896	299	S -> F	C -> T	SNP (transition)	0.005	0.01		0.008	0.009	0.009	0.008	0.008	0.009	0.008
898	300	K -> E	A -> G	SNP (transition)				0.002	0.002	0.002	0.003	0.002	0.003	0.003
905	302	G -> E	G -> A	SNP (transition)						0.002	0.002	0.001	0.001
907	303	Y -> H	T -> C	SNP (transition)							0.001	0.001
908	303	Y -> C	A -> G	SNP (transition)	0.004		0.01	0.007	0.006	0.008	0.004	0.005	0.048	0.053	0.005
910	304	T -> A	A -> G	SNP (transition)				0.002	0.004	0.006	0.009	0.008	0.004	0.005
920	307	V -> A	T -> C	SNP (transition)					0.002	0.001		0.001	0.001
931	311	M -> V	A -> G	SNP (transition)				0.002					0.01	0.011
933	311	M -> I	G -> A	SNP (transition)				0.001	0.002			0.001	0.001	0.001
944	315	Q -> R	A -> G	SNP (transition)							0.001	0.001	0.001
953	318	S -> F	C -> T	SNP (transition)	0.003				0.007	0.006	0.006	0.006	0.007	0.004
970	324	T -> A	A -> G	SNP (transition)					0.002	0.002	0.005	0.005	0.006	0.004
977	326	G -> E	G -> A	SNP (transition)	0.005			0.002	0.006	0.007	0.015	0.013	0.007	0.009
979	327	Y -> H	T -> C	SNP (transition)	0.003						0.003	0.004	0.045	0.05	0.003	0.004
980	327	Y -> C	A -> G	SNP (transition)	0.005		0.012	0.012	0.011	0.011	0.017	0.016	0.017	0.018
983	328	G -> E	G -> A	SNP (transition)					0.013	0.014	0.015	0.014	0.004	0.004
989	330	M -> T	T -> C	SNP (transition)								0.001	0.001	0.001
991	331	E -> K	G -> A	SNP (transition)					0.002	0.002	0.004	0.004	0.006	0.006
992	331	E -> G	A -> G	SNP (transition)					0.002	0.002		0.001	0.001	0.002
1000	334	K -> E	A -> G	SNP (transition)							0.002	0.001	0.001
1003	335	D -> N	G -> A	SNP (transition)					0.004		0.006	0.006	0.003	0.003
1004	335	D -> G	A -> G	SNP (transition)							0.003	0.003	0.002	0.002
1006	336	D -> N	G -> A	SNP (transition)				0.003	0.006	0.006	0.007	0.008	0.005	0.004
1009	337	R -> C	C -> T	SNP (transition)	0.011	0.011	0.022	0.011	0.03	0.028	0.047	0.049	0.108	0.111	0.005	0.005
1012	338	I -> V	A -> G	SNP (transition)				0.003		0.001	0.003	0.003	0.002	0.002
1015	339	I -> V	A -> G	SNP (transition)				0.005	0.002	0.004	0.004	0.003	0.002	0.003
1021	341	Y -> H	T -> C	SNP (transition)				0.003		0.001		0.001	0.001	0.001
1022	341	Y -> C	A -> G	SNP (transition)					0.004	0.002	0.004	0.004	0.003	0.004
1024	342	M -> V	A -> G	SNP (transition)	0.003				0.003	0.003	0.005	0.005	0.006	0.005
1026	342	M -> I	G -> A	SNP (transition)				0.004	0.008	0.009	0.008	0.007	0.008	0.007
1030	344	E -> K	G -> A	SNP (transition)					0.003	0.002	0.002	0.003	0.002	0.003
1031	344	E -> G	A -> G	SNP (transition)									0.001	0.025
1036	346	D -> N	G -> A	SNP (transition)	0.003			0.004	0.009	0.009	0.02	0.019	0.026
1045	349	T -> A	A -> G	SNP (transition)					0.001	0.001	0.004	0.004	0.045	0.042
1051	351	P -> S	C -> T	SNP (transition)									0.01	0.011
1054	352	F -> L	T -> C	SNP (transition)					0.002	0.002	0.002	0.002	0.002	0.002
1057	353	Y -> H	T -> C	SNP (transition)						0.002		0.001	0.002	0.003
1058	353	Y -> C	A -> G	SNP (transition)							0.002	0.001	0.001
1060	354	H -> Y	C -> T	SNP (transition)				0.003	0.007	0.006	0.013	0.011	0.013	0.012
1061	354	H -> R	A -> G	SNP (transition)					0.001	0.002		0.002	0.001
1066	356	E -> K	G -> A	SNP (transition)					0.003	0.003	0.004	0.003	0.002	0.002
1069	357	W -> R	T -> C	SNP (transition)					0.005	0.007	0.006	0.005	0.008	0.01
1072	358	Y -> H	T -> C	SNP (transition)				0.003	0.005	0.005	0.007	0.006	0.004	0.004
1073	358	Y -> C	A -> G	SNP (transition)					0.005	0.004	0.004	0.003	0.003	0.003
1078	360	M -> V	A -> G	SNP (transition)								0.001	0.001	0.001
1087	363	T -> A	A -> G	SNP (transition)					0.012	0.009	0.007	0.007	0.004	0.002
1091	364	T -> I	C -> T	SNP (transition)					0.001		0.003	0.003	0.001
1093	365	P -> S	C -> T	SNP (transition)	0.015	0.013	0.015	0.015	0.037	0.034	0.052	0.048	0.089	0.094
1099	367	I -> V	A -> G	SNP (transition)				0.011	0.017	0.016	0.014	0.012	0.022	0.022
1103	368	S -> F	C -> T	SNP (transition)					0.005	0.006	0.004	0.004	0.003	0.003
1106	369	G -> E	G -> A	SNP (transition)					0.003	0.003	0.003	0.003	0.001	0.001
1111	371	M -> V	A -> G	SNP (transition)					0.002		0.005	0.005	0.002	0.004
1141	381	E -> K	G -> A	SNP (transition)				0.002	0.001	0.001	0.003	0.003	0.002
1142	381	E -> G	A -> G	SNP (transition)				0.003	0.001			0.001	0.001	0.001
1156	386	G -> K	GG -> AA	Substitution									0.005	0.004
1157	386	G -> E	G -> A	SNP (transition)					0.002		0.004	0.003	0.047	0.049
1163	388	V -> A	T -> C	SNP (transition)					0.001	0.002	0.004	0.003	0.002	0.003
1171	391	T -> A	A -> G	SNP (transition)					0.008	0.009	0.012	0.01	0.011	0.013
1190	397	Y -> C	A -> G	SNP (transition)							0.001	0.001	0.001	0.001
1198	400	I -> V	A -> G	SNP (transition)					0.003	0.002	0.003	0.004	0.003	0.002
1199	400	I -> T	T -> C	SNP (transition)									0.047	0.05	0.003	0.005
1205	402	S -> L	C -> T	SNP (transition)					0.002		0.002	0.002	0.002	0.001
1264	422	D -> N	G -> A	SNP (transition)				0.003	0.002	0.003	0.005	0.003	0.002
1267	423	P -> S	C -> T	SNP (transition)				0.003	0.008	0.008	0.006	0.006	0.005	0.006
1286	429	E -> G	A -> G	SNP (transition)									0.02	0.019
1289	430	H -> R	A -> G	SNP (transition)					0.003	0.004	0.007	0.004	0.039	0.044
1297	433	F -> L	T -> C	SNP (transition)					0.001	0.001		0.001	0.001
1312	438	E -> K	G -> A	SNP (transition)	0.004			0.002	0.003	0.003	0.005	0.004	0.002	0.002
1313	438	E -> G	A -> G	SNP (transition)				0.002	0.002	0.002	0.004	0.002	0.008	0.007
1316	439	S -> F	C -> T	SNP (transition)					0.002			0.002	0.002	0.001
1321	441	P -> S	C -> T	SNP (transition)	0.008	0.007	0.033	0.014	0.048	0.039	0.045	0.046	0.032	0.03
1333	445	D -> N	G -> A	SNP (transition)				0.001	0.004	0.002	0.003	0.003	0.002	0.002
1345	449	P -> S	C -> T	SNP (transition)					0.002	0.002	0.004	0.004	0.002	0.002
1357	453	E -> K	G -> A	SNP (transition)						0.002	0.005	0.006	0.003	0.005
1370	457	V -> A	T -> C	SNP (transition)				0.003	0.002	0.003	0.007	0.006	0.005	0.004
1375	459	K -> E	A -> G	SNP (transition)								0.001	0.001	0.001
AAs with ≥ 1 substitution:	212
Total AAs:	459
% of AAs with ≥ 1 substitution:	46.1874

### Sheet: Tac promoter mutations
		Mutation frequencies
DNA locus	Mutation	Mutation type	Round 1	Round 1 duplicate	Round 2	Round 2 duplicate	Round 3	Round 3 duplicate	Round 4	Round 4 duplicate	Round 6	Round 6 duplicate	Control (WT BAC-GWS1B)	Control duplicate
2	G -> A	SNP (transition)			0.012	0.009	0.007	0.006	0.004	0.004	0.003	0.001
3	A -> G	SNP (transition)					0.002	0.003	0.002	0.003	0.002
5	A -> G	SNP (transition)					0.005	0.005	0.009	0.008	0.014	0.014
7	T -> C	SNP (transition)							0.002	0.002	0.002	0.002
8	T -> C	SNP (transition)				0.002	0.005	0.005	0.01	0.011	0.009	0.009
9	A -> G	SNP (transition)	0.004			0.005	0.007	0.003	0.007	0.005	0.005	0.005
10	A -> G	SNP (transition)				0.001	0.003	0.002	0.002	0.001	0.001	0.001
11	T -> C	SNP (transition)								0.0005	0.001
12	C -> T	SNP (transition)	0.003				0.003	0.003	0.004	0.004	0.004	0.001
13	A -> G	SNP (transition)		0.016	0.067	0.06	0.232	0.234	0.205	0.203	0.187	0.199	0.007
15	C -> T	SNP (transition)	0.01		0.009	0.019	0.051	0.05	0.035	0.037	0.05	0.052
20	C -> T	SNP (transition)			0.015	0.003	0.005	0.004	0.004	0.005	0.002	0.002
22	T -> C	SNP (transition)	0.006	0.009	0.011	0.021	0.03	0.031	0.025	0.028	0.021	0.018
23	A -> G	SNP (transition)			0.011	0.008	0.019	0.018	0.017	0.017	0.015	0.014
24	T -> C	SNP (transition)	0.008	0.009	0.232	0.226	0.406	0.404	0.284	0.28	0.153	0.154	0.009
25	A -> G	SNP (transition)	0.041	0.046	0.047	0.044	0.286	0.28	0.461	0.461	0.691	0.689	0.01	0.01
26	A -> G	SNP (transition)	0.006		0.008	0.009	0.02	0.018	0.025	0.024	0.01	0.01
27	T -> C	SNP (transition)	0.003			0.004	0.006	0.005	0.005	0.005	0.006	0.006
