## Supplementary Table 5 for "*In Vivo* Directed Evolution of an Ultra-Fast Rubisco from a Semi-Anaerobic Environment Imparts Oxygen Resistance"

### Sheet: Sheet1
Supplementary Table 5. GWS1B variant comparisons with Nicotiana tabacum RuBisCO and Rhodospirillum rubrum RuBisCO.
GWS1B substitution	Location in GWS1B	Aligned AA in Nicotiana tabacum RuBisCO	Location in N. tabacum RuBisCO	Aligned AA in Rhodospirillum rubrum RuBisCO	Location in R. rubrum RuBisCO	Fitness in R. rubrum (when substituted as in GWS1B) (Prywes et al. 2025)	Fitness in R. rubrum (highest fitness variant at AA locus) (Prywes et al. 2025)
T29A	Buried	R41	Buried	I29	Surface	I29A; 0.92	I29H; 1.05
E40K	Active site/dimer interface	E52	Active site/dimer interface	A40	Active site/dimer interface	A40K; 0.95	A40Q; 1.03
I45V	Active site/dimer interface	V57	Active site/dimer interface	F45	Active site/dimer interface	F45V; 0.85	F45L; 0.96
P86S	Dimer interface	P104	Dimer interface	P86	Dimer interface	P86S; 0.89	P86H; 0.92
P153S	Hexamer interface	P168	Buried	P153	Surface	P153S; 0.95	P153G; 0.98
R172C	Dimer interface	S181	Dimer interface	R172	Dimer interface	R172C; 0.91	R172Q; 0.98
H237R	Dimer interface	C247	Dimer interface	P237	Dimer interface	P237R; 0.40	P237A; 0.87
V294A	Dimer interface	V300	Dimer interface	V294	Dimer interface	V294A; 0.71	V294T; 1.02
R337C	Surface	L348	Buried	R337	Surface	R337C; 0.92	R337K; 1.03
K446E	Dimer interface	A457	Dimer interface	Q446	Surface	Q446E; 0.94	Q446M; 1.04
		Citation
Quick references:
